# LysM Receptor Proteins are Required for Ectomycorrhizal Symbiosis in Poplar

**DOI:** 10.64898/2025.12.17.694584

**Authors:** K.M. Omenge, K. Deecke, T.B. Irving, T.A. Rush, E.S. Wallner, J. Keilwagen, M. Tiwari, S. Nagalla, S. Fort, C. Hallmann, M. Fladung, J.-M. Ané, S. Werner

## Abstract

Successful symbiotic associations often rely on the perception of specific microbial signals by host plants through pattern recognition receptors. LysM receptor-like kinases are key receptors in both rhizobial and arbuscular mycorrhizal symbioses. In this study, we provide the first evidence that such LysM receptor-like kinases also control the establishment of ectomycorrhizal associations in poplar. Using CRISPR/Cas9-mediated genome editing, we knocked out three NFP-like candidate genes in various combinations. We examined their roles in the perception of the ectomycorrhizal fungus *Laccaria bicolor*, as well as chitin oligomers and lipo-chitooligosaccharides. We demonstrate that all three receptors are necessary for the recognition of symbiosis-related signals, calcium spiking, symbiotic gene expression, and ectomycorrhizal root phenotypes.
