## Supplementary data Calcium spiking for "LysM Receptor Proteins are Required for Ectomycorrhizal Symbiosis in Poplar": Figure 1 evaluation of spikes JKI.xlsx

### Sheet: auswertung alle counts plus jm 
Figure1			Total	Spiking 3+	Avg
JKI evaluation
WT	P1		30	5	5	3	6	8	4	4
WT	P1		58	17	5.23529	4	3	7	10	5	4	4	4	5	5	6	5	6	5	5	6	5
WT	P1		62	41	8.56097561	4	11	8	17	7	11	11	3	9	9	12	12	7	6	5	5	7	12	9	10	6	8	7	4	10	9	7	15	15	17	5	9	8	7	4	7	10	7	6	10	5
single	crispr line 1 nfp-like 1		30	4	3.75	4	3	5	3
single	crispr line 1 nfp-like 1		38	10	3.5	4	3	3	4	3	3	4	3	5	3
single	crispr line 1 nfp-like 1		38	18	3.777777778	5	4	4	5	4	3	5	3	3	5	5	3	3	3	3	3	3	4
single	crispr line 1 nfp-like 1		58	11	3.727272727	3	3	5	4	3	3	3	3	6	5	3
single	crispr line 2 nfp-like 1		47	26	4.269230769	3	3	4	3	3	6	4	4	4	3	4	5	7	6	3	7	3	8	6	5	3	3	5	3	3	3
single	crispr line 2 nfp-like 1		37	15	4.666666667	6	4	4	3	3	6	4	4	6	9	5	3	5	5	3
single	crispr line 2 nfp-like 1		20	2	3	3	3
double	crisrp line 1 nfp-like 3,4		27	0	NaN
double	crisrp line 1 nfp-like 3,4		27	0	NaN
double	crisrp line 1 nfp-like 3,4		21	0	NaN
double	crisrp line 1 nfp-like 3,4		19	0	NaN
double	crisrp line 2 nfp-like 3,4		16	0	NaN
double	crisrp line 2 nfp-like 3,4		33	0	NaN
double	crisrp line 2 nfp-like 3,4		28	0	NaN
triple	nfp-like 1,3,4		25	0	NaN
triple	nfp-like 1,3,4		22	0	NaN
																difference in spiking frequency
combined JKI_UW	line	number movie		Total	Spiking 3+	Avg	% each	Nuc	Sp	# sp	%					line	value
																WT	5
JKI	P1	1	7M_IRBG74 LCO	30	5	5	16.6667				37.3687					WT	5.23529
JKI	P1	2	7M_IRBG74 LCO	58	17	5.23529	29.3103									WT	8.56098
JKI	P1	3	7M_IRBG74 LCO	62	41	8.56097561	66.129	42.75	19.5							nfp-like 1	4.26923
JKI	crispr line 1 nfp-like 1	4	7M_IRBG74 LCO	30	4	3.75	13.3333	41	10.75		26.4958					nfp-like 1	4.66667
JKI	crispr line 1 nfp-like 1	5	7M_IRBG74 LCO	38	10	3.5	26.3158									nfp-like 1	3
JKI	crispr line 1 nfp-like 1	6	7M_IRBG74 LCO	38	18	3.777777778	47.3684									nfp-like 1	3.72727
JKI	crispr line 1 nfp-like 1	7	7M_IRBG74 LCO	58	11	3.727272727	18.9655									nfp-like 1	3.5
JKI	crispr line 2 nfp-like 1	8	7M_IRBG74 LCO	47	26	4.269230769	55.3191	34.6667	14.3333		41.3462					nfp-like 1	3.77778
JKI	crispr line 2 nfp-like 1	9	7M_IRBG74 LCO	37	15	4.666666667	40.5405									nfp-like 1	3.75
JKI	crispr line 2 nfp-like 1	10	7M_IRBG74 LCO	20	2	3	10
JKI	crisrp line 1 nfp-like 3,4	11	7M_IRBG74 LCO	27	0	NaN	0	24	0		0
JKI	crisrp line 1 nfp-like 3,4	12	7M_IRBG74 LCO	27	0	NaN	0
JKI	crisrp line 1 nfp-like 3,4	13	7M_IRBG74 LCO	21	0	NaN	0
JKI	crisrp line 1 nfp-like 3,4	14	7M_IRBG74 LCO	19	0	NaN	0
JKI	crisrp line 2 nfp-like 3,4	15	7M_IRBG74 LCO	16	0	NaN	0	26	0		0
JKI	crisrp line 2 nfp-like 3,4	16	7M_IRBG74 LCO	33	0	NaN	0
JKI	crisrp line 2 nfp-like 3,4	17	7M_IRBG74 LCO	28	0	NaN	0
JKI	nfp-like 1,3,4	18	7M_IRBG74 LCO	25	0	NaN	0	33	0.2		0.613497
JKI	nfp-like 1,3,4	19	7M_IRBG74 LCO	22	0	NaN	0
wisconsin lab	nfp-like 1,3,4	20	7M_IRBG74 LCO	46	1	3	2.17391
wisconsin lab	nfp-like 1,3,4	21	7M_IRBG74 LCO	44	0		0
wisconsin lab	nfp-like 1,3,4	22	7M_IRBG74 LCO	26	0		0

### Sheet: counts wiscosnin
Line	Treatment	Rep	Total	Spiking (3+)	Av	spikes																													Treat	Nuc	Sp	# sp	%				Line	Treatment	% average values		Line	Treatment
N483	7M_CO4	1	40	0																															7M_CO4	92	3	6.66667	3.3				WT717	7M_IRBG74 LCO	96.2		WT717	7M_IRBG74 LCO	96.2
N483	7M_CO4	2	21	3	6.7	14	3	3																																			WT717	7M_nsLCO-C16	93.4		WT717	7M_nsLCO-C16	93.4
N483	7M_CO4	3	31	0																																							WT717	7M_CO4	85.3		WT717	7M_CO4	85.3
N483	7M_CO8	1	25	5	4.2	6	3	6	3	3																									7M_CO8	79	6	8.2	7.6				WT717	7M_CO8	24.1		WT717	7M_CO8	24.1
N483	7M_CO8	2	26	0																																							N483	7M_IRBG74 LCO	0.9		N483	7M_IRBG74 LCO	0.9
N483	7M_CO8	3	28	1	4	4																																					N483	7M_IRBG74 LCO			N483	8M_IRBG74 LCO	0
N483	7M_IRBG74 LCO	1	46	1	3	3																													7M_IRBG74 LCO	116	1	3	0.9				N483	7M_IRBG74 LCO			N483	7M_nsLCO-C16	0.9
N483	7M_IRBG74 LCO	2	44	0																																							N483	8M_IRBG74 LCO	0		N483	8M_nsLCO-C16	0
N483	7M_IRBG74 LCO	3	26	0																																							N483	8M_IRBG74 LCO			N483	7M_SLCO-C16	0.7
N483	7M_nsLCO-C16	1	33	0																															7M_nsLCO-C16	110	1	4	0.9				N483	7M_nsLCO-C16	0.9		N483	8M_SLCO-C16	0
N483	7M_nsLCO-C16	2	36	0																																							N483	7M_nsLCO-C16			N483	7M_CO4	3.3
N483	7M_nsLCO-C16	3	41	1	4	4																																					N483	7M_nsLCO-C16			N483	7M_CO8	7.6
N483	7M_SLCO-C16	1	61	1	3	3																													7M_SLCO-C16	136	1	3	0.7				N483	8M_nsLCO-C16	0
N483	7M_SLCO-C16	2	38	0																																							N483	8M_nsLCO-C16
N483	7M_SLCO-C16	3	37	0																																							N483	7M_SLCO-C16	0.7
N483	8M_IRBG74 LCO	1	46	0																															8M_IRBG74 LCO	107	0	0	0				N483	7M_SLCO-C16
N483	8M_IRBG74 LCO	2	61	0																																							N483	7M_SLCO-C16
N483	8M_nsLCO-C16	1	16	0																															8M_nsLCO-C16	47	0	0	0				N483	8M_SLCO-C16	0
N483	8M_nsLCO-C16	2	31	0																																							N483	7M_CO4	3.3
N483	8M_SLCO-C16	1	42	0																															8M_SLCO-C16	42	0	0	0				N483	7M_CO4
WT717	7M_CO4		34	29	11.1	12	16	16	3	6	17	5	7	18	6	6	13	11	10	9	7	7	5	18	10	21	7	3	27	14	14	16	12	6	7M_CO4	34	29	11.1034	85.3				N483	7M_CO4
WT717	7M_CO8		54	13	5.5	4	5	3	8	18	8	3	3	5	3	3	5	3																	7M_CO8	54	13	5.46154	24.1				N483	7M_CO8	7.6
WT717	7M_IRBG74 LCO		26	25	12.4	5	9	21	3	19	18	3	20	21	2	16	2	13	7	3	11	23		7	6	25	12	21	4	23	16				8M_IRBG74 LCO	26	25	12.4	96.2				N483	7M_CO8
WT717	7M_nsLCO-C16		61	57	8.4	13	14	8	11	5	8	11	7	5	7	7	7	7	4	4	6	4	3	10	6	5	5	8	10	10	11	7	8	8	7M_nsLCO-C16	61	57	8.36842	93.4				N483	7M_CO8
						7	7	10	5	7	5	20	13	14	5	11	14	9	5	15	8	9	11	10	7	11	5	7	11	12	5	4	11
80	3 frames/second		12
20 sec
																																								80	3 frames/second
																																								20 sec
