## Supplementary data Calcium spiking for "LysM Receptor Proteins are Required for Ectomycorrhizal Symbiosis in Poplar": nfp-like 1,3,4-spiking analysis.xlsx

### Sheet: Sheet1
Line	Treatment	Rep	Total	Spiking (3+)	Av	spikes																													Treat	Nuc	Sp	# sp	%
nfp-like 1,3,4	7M_CO4	1	40	0																															7M_CO4	92	3	6.66667	3.26087
nfp-like 1,3,4	7M_CO4	2	21	3	6.66667	14	3	3
nfp-like 1,3,4	7M_CO4	3	31	0
nfp-like 1,3,4	7M_CO8	1	25	5	4.2	6	3	6	3	3																									7M_CO8	79	6	8.2	7.59494
nfp-like 1,3,4	7M_CO8	2	26	0
nfp-like 1,3,4	7M_CO8	3	28	1	4	4
nfp-like 1,3,4	7M_IRBG74 LCO	1	46	1	3	3																													7M_IRBG74 LCO	116	1	3	0.862069
nfp-like 1,3,4	7M_IRBG74 LCO	2	44	0
nfp-like 1,3,4	7M_IRBG74 LCO	3	26	0
nfp-like 1,3,4	7M_nsLCO-C16	1	33	0																															7M_nsLCO-C16	110	1	4	0.909091
nfp-like 1,3,4	7M_nsLCO-C16	2	36	0
nfp-like 1,3,4	7M_nsLCO-C16	3	41	1	4	4
nfp-like 1,3,4	7M_SLCO-C16	1	61	1	3	3																													7M_SLCO-C16	136	1	3	0.735294
nfp-like 1,3,4	7M_SLCO-C16	2	38	0
nfp-like 1,3,4	7M_SLCO-C16	3	37	0
nfp-like 1,3,4	8M_IRBG74 LCO	1	46	0																															8M_IRBG74 LCO	107	0	0	0
nfp-like 1,3,4	8M_IRBG74 LCO	2	61	0
nfp-like 1,3,4	8M_nsLCO-C16	1	16	0																															8M_nsLCO-C16	47	0	0	0
nfp-like 1,3,4	8M_nsLCO-C16	2	31	0
nfp-like 1,3,4	8M_SLCO-C16	1	42	0																															8M_SLCO-C16	42	0	0	0
WT717	7M_CO4		34	29	11.1034	12	16	16	3	6	17	5	7	18	6	6	13	11	10	9	7	7	5	18	10	21	7	3	27	14	14	16	12	6	7M_CO4	34	29	11.1034	85.2941
WT717	7M_CO8		54	13	5.46154	4	5	3	8	18	8	3	3	5	3	3	5	3																	7M_CO8	54	13	5.46154	24.0741
WT717	8M_IRBG74 LCO		23	11	4.36364	4	5	3	7	5	3	3	6	3	6	3																			8M_IRBG74 LCO	23	11	4.36364	47.8261
WT717	7M_nsLCO-C16		61	57	8.36842	13	14	8	11	5	8	11	7	5	7	7	7	7	4	4	6	4	3	10	6	5	5	8	10	10	11	7	8	8	7M_nsLCO-C16	61	57	8.36842	93.4426
						7	7	10	5	7	5	20	13	14	5	11	14	9	5	15	8	9	11	10	7	11	5	7	11	12	5	4	11
